# Mitotic spindle formation in the absence of Polo kinase

**DOI:** 10.1101/2021.12.15.472863

**Authors:** Juyoung Kim, Gohta Goshima

## Abstract

Mitosis is a fundamental process in every eukaryote, in which chromosomes are segregated into two daughter cells by the action of the microtubule (MT)-based spindle. Despite this common principle, genes essential for mitosis are variable among organisms. This indicates that the loss of essential genes or bypass-of-essentiality (BOE) occurred multiple times during evolution. While many BOE relationships have been recently revealed experimentally, the BOE of mitosis regulators (BOE-M) has been scarcely reported and how this occurs remains largely unknown. Here, by mutagenesis and subsequent evolutionary repair experiments, we isolated viable fission yeast strains that lacked the entire coding region of Polo-like kinase (Plk), a versatile essential mitotic kinase. The BOE of Plk was enabled by specific mutations in the downstream machinery, including the MT-nucleating γ-tubulin complex, and more surprisingly, through downregulation of glucose uptake, which is not readily connected to mitosis. The latter bypass was dependent on casein kinase I (CK1), which has not been considered as a major mitotic regulator. Our genetic and phenotypic data suggest that CK1 constitutes an alternative mechanism of MT nucleation, which is normally dominated by Plk. A similar relationship was observed in a human colon cancer cell line. Thus, our study shows that BOE-M can be achieved by simple genetic or environmental changes, consistent with the occurrence of BOE-M during evolution. Furthermore, the identification of BOE-M constitutes a powerful means to uncover a hitherto under-studied mechanism driving mitosis and also hints at the limitations and solutions for selecting chemotherapeutic compounds targeting mitosis.
