## Supplementary material for "Mitotic spindle formation in the absence of Polo kinase": Table S1

### Sheet: Sheet1
Strain name	Genotype	Note
972	Wild-type (h-)	haploid
975	Wild-type (h+)	haploid
1D	h+ leu1 his2 ura4-D18 ade6-216	haploid
5A	h- leu1 ura4-D18 ade6-210	haploid
GG0028	h- ade6-210 leu1 ura4-D18 rpl42.sP56Q	haploid
GG0029	1D/GG0028	diploid
GG0092	plo1-delta in GG0029	diploid, ura4+, kanR
GG0161	h+ plo1-delta::urakan	haploid, ura4+, kanR
GG0756	plo1-delta::kan ght5-delta::hyg leu1 his2 ura4-D18 ade6 (rpl42.sP56Q)	haploid, kanR, hygR
GG0757	plo1-delta::kan git1-delta::hyg leu1 his2 ura4-D18 ade6 (rpl42.sP56Q)	haploid, kanR, hygR
GG0758	plo1-delta::kan pka1-delta::hyg leu1 his2 ura4-D18 ade6 (rpl42.sP56Q)	haploid, kanR, hygR
GG0783	alp4-D440E-hyg plo1-delta::kan leu1 his2 ura4-D18 ade6 (rpl42.sP56Q)	haploid, kanR, hygR
GG0784	alp6-V664F-hyg plo1-delta::kan leu1 his2 ura4-D18 ade6 (rpl42.sP56Q)	haploid, kanR, hygR
GG0962	asp1-D507G-hyg plo1-delta::kan leu1-32 ura4-D18 ade6 (rpl42.sP56Q)	haploid, kanR, hygR
GG1018	git1-delta::nat alp4-D440E-hyg plo1-delta::kan ade6 leu1 ura4 (rpl42.sP56Q)	haploid, kanR, hygR, natR
GG1019	git1-delta::nat alp6-V664F-hyg plo1-delta::kan ade6 leu1 ura4 (rpl42.sP56Q)	haploid, kanR, hygR, natR
GG0899	asp1-D507G-nat plo1-delta::kan git1-delta::hyg leu1-32 ura4-D18 ade6 (rpl42.sP56Q)	haploid, kanR, hygR, natR
GG0148	h+ ade6-M216 leu1 Z::Padh15-mCherry-atb2+<<natr	haploid, natR	FY24870	PQ333	BioResource
GG0605	plo1-delta::kan/+ ura4 leu1 ade6-210/216 sad1-GFP:LEU2 Z::Padh15-mCherry-atb2+<<nat	diploid leu2+ kanR, natR
GG0685	h+ ade6 leu1 alp6-GFP-hyg Z::Padh15-mCherry-atb2+<<nat	haploid, natR, hygR
GG0686	h- ade6 leu1 alp6-GFP-hyg Z::Padh15-mCherry-atb2+<<nat	haploid, natR, hygR
GG0693	GG0685XGG0686 Diploid selection	diploid, natR, hygR
GG0697	plo1-delta::bsd/+ in GG0693	diploid, bsdR, natR, hygR
GG0754	cut7-delta::urakan/+ in GG0693	diploid, kanR, natR, hygR
GG0755	cdc31-delta::kan/+ in GG0693	diploid, kanR, natR, hygR
GG0761	ght5-delta::kan plo1-delta::bsd ade6 leu1 alp6-GFP-hyg Z::Padh15-mCherry-atb2+<<nat	haploid, bsdR, kanR, natR, hygR
GG0762	alp4-D440E-kan plo1-delta::bsd ade6 leu1 alp6-GFP-hyg Z::Padh15-mCherry-atb2+<<nat	haploid, bsdR, kanR, natR, hygR
GG0832	hhp1-delta::nat/+ plo1-delta::kan/+ ght5::hyg/+ leu1 his2 ura4-D18 ade6 rpl42.sP56Q/+	diploid, kanR, natR, hygR
GG0942	hhp1-delta::bsd/+ plo1-delta::kan/+ git1-delta::hyg/+ leu1 his2 ura4-D18 ade6 rpl42.sP56Q/+	diploid, kanR, bsdR, hygR
GG0943	hhp1-delta::bsd/+ plo1-delta::kan/+ pka1-delta::hyg/+ leu1 his2 ura4-D18 ade6 rpl42.sP56Q/+	diploid, kanR, bsdR, hygR
GG0175	h- mid1-GFP::ura4+ ura4-D18 leu1-32 ade6-210	haploid, ura4+	FY32206	JB30	BioResource
GG1008	h+ mid1-GFP::ura4+ Z::Padh15-mCherry-atb2+<<nat leu1-32 ade6 (ura4)	haploid, ura4+, natR
GG1026	ght5-delta::hyg mid1-GFP::ura4 Z::Padh15-mCherry-atb2+<<nat	haploid, ura4+, natR, hygR
GG1010	plo1-delta::kan ght5-delta::hyg mid1-GFP::ura4 Z::Padh15-mCherry-atb2+<<nat leu1-32 ade6 (ura4)	haploid, ura4+, natR, hygR, kanR
GG1022	cdc7-GFP-nat Z::Padh15-mCherry-atb2+<<nat	haploid, natR
GG1023	plo1-delta::kan ght5-delta::hyg cdc7-GFP-nat Z::Padh15-mCherry-atb2+<<nat	haploid, natR, kanR, hygR
GG0174	h+ cyr1-delta::LEU2 ura4-D18 (leu1)	haploid, leu2+	FY32370	JB522	BioResource
GG0191	cyr1-delta::LEU2 plo1::urakan leu1-32 ura4-D18 (ade6)	haploid, leu2+, ura4+, kanR
GG0189	h+ pka1-delta::nat plo1-delta::urakan leu1-32, ura4-D18, ade6 (his2)	haploid, natR, kanR
GG0172	h- rec6-delta::hyg ura4--aim ura4-D18	haploid, hygR	FY18836	KLY94	BioResource
GG0694	h- leu1-32 cut7-GFP::LEU2	haploid, leu2+	FY20765	MY6803	Bioresource
GG0699	h- leu1 ade6-M216 cut7-GFP::LEU2 Z::Padh15-mCherry-atb2+<<nat	haploid, leu2+, natR
GG0701	h+ leu1 ade6-M210 cut7-GFP::LEU2 Z::Padh15-mCherry-atb2+<<nat	haploid, leu2+, natR
GG0709	GG0699XGG0701 Diploid selection	diploid, leu2+ natR
GG0718	plo1-delta::bsd/+ in GG0709	diploid, leu2+ natR, bsdR
GG1034	pPlo1-GFP-ura4 plo1-delta::kan ght5-delta::hyg hhp1-delta::nat Z::Padh15-mCherry-atb2+<<nat	haploid ura4+ kanR, hygR, natR
GG1035	pPlo1-GFP-ura4 plo1-delta::kan ght5-delta::hyg Z::Padh15-mCherry-atb2+<<nat	haploid ura4+ kanR, hygR, natR
GG1036	pPlo1-GFP-ura4 plo1-delta::kan ght5-delta::hyg bub1-delta::nat Z::Padh15-mCherry-atb2+<<nat	haploid ura4+ kanR, hygR, natR
GG0217	h+ GG0161 #3 P20 experimental evolution (clone)	haploid, kanR
GG0249	h+ GG0217 #3 p20 experimental evolution(clone)	haploid, kanR
GG0440	h+ hyg-plo1 in GG0217	haploid, hygR
GG0273	h+ hyg-plo1 in GG0249	haploid, hygR
GG1062	h- dmf1-delta::ura4 ade6-216 leu1-32 ura4-D18	haploid, ura4+	FY19056	JB41	BioResource
GG0528	h+ alp6-V664F-nat	haploid, natR
GG0577	h- alp4-D440E-nat	haploid, natR
GG0897	asp1-D507G-nat leu1-32 ura4-D18 ade6	haploid, natR
GG0946	h+ hhp1-delta::hyg alp6-GFP-LEU2 ade6-M216 leu1 Z::Padh15-mCherry-atb2+<<nat	haploid, leu2+, natR, hygR
GG1066	hhp2-delta::bsd in GG0946	haploid, bsdR
GG0176	h- pcp1-GFP-kan cut12-CFP-nat leu1 ura4	haploid, kanR, natR	FY17669	MT675	BioResource
GG1047	pcp1-GFP-kan Z::Padh15-mCherry-atb2+<<nat ade6-M216 leu1	haploid, kanR, natR
GG1069	GG1047X5A Diploid selection	diploid, kanR, natR
GG1082	plo1-delta::bsd/+ in GG1069	diploid, bsdR, kanR, natR
GG1092	pcp1-GFP-kan cut12-1 Z::Padh15-mCherry-atb2+<<nat	haploid, kanR, natR, ts
GG1060	h- int::pREP3X-SV40NLS-GFP-lacZ leu1-32 ura4-D18 ade6-m216	haploid, lacZ	FY21444	ss482	BioResource
GG1065	ade6-M210 leu1 Z::Padh15-mCherry-atb2+<<nat (ura4)	haploid, hygR
GG1070	GG1060XGG1065 Diploid selection	diploid, hygR
GG1083	plo1-delta::bsd/+ in GG1070	diploid, bsdR, hygR
GG1086	cut12-1 int::pREP3X-SV40NLS-GFP-lacZ Z::Padh15-mCherry-atb2+<<nat	haploid, natR, ts, lacZ
GG1080	ght5-delta::kan plo1-delta::bsd int::pREP3X-SV40NLS-GFP-lacZ Z::Padh15-mCherry-atb2+<<nat	haploid, bsdR, kanR, natR, lacZ
GG1081	Alp4-D440E-kan plo1-delta::bsd int::pREP3X-SV40NLS-GFP-lacZ Z::Padh15-mCherry-atb2+<<nat	haploid, bsdR, kanR, natR, lacZ
GG1061	h- plo1+::GFP-HA-kan leu1-32 ura4-D18 lys1-131	haploid, kanR	FY15526	HR1030	BioResource
GG1076	plo1+::GFP-HA-kan Z::Padh15-mCherry-atb2+<<nat leu1-32 (ura4-D18 lys1-131 ade6)	haploid, kanR, natR
GG0997	ght5-delta::hyg leu1-32 ura4-D18 ade6 (his2)	haploid, hygR
GG0999	pka1-delta::hyg leu1-32 ura4-D18 ade6 (his2)	haploid, hygR
GG0850	hhp1-GFP-nat ark1-mCherry-hyg	haploid, hygR, natR
GG0845	ght5-delta::kan hhp1-GFP-nat ark1-mCherry-hyg #2,3,4,5	haploid, kanR, hygR, natR
GG1101	pHhp1-GFP-LEU2 plo1-delta::kan ght5-delta::hyg hhp1-delta::nat Z::Padh15-mCherry-atb2+<<hyg	haploid, leu2+, kanR, hygR, natR
