## Supplementary material for "Mitotic spindle formation in the absence of Polo kinase": Table S2

### Sheet: Sheet1
Plasmid number	Insert	Vector
pGG994	cut7-delta::ura4kan	pFA6a-ura4-kanMX6
pGG1012	plo1-delta::urakan	pFA6a-ura4-kanMX6
pGG1160	alp6-V664F	pFA6a-hyg
pGG1161	alp4-D440E	pFA6a-hyg
pGG1202	hhp1	pFA6a-natMX6
pGG1205	cam1 promoter	pFA6a-natMX6
pGG1206	cam1-promoter-hhp1	pFA6a-natMX6
pGG1193	asp1D507G	pFA6a-hyg
pGG1220	plo1-GFP	pREP2
pGG1223	hhp1-GFP	pREP1
