## Supplementary material for "Mitotic spindle formation in the absence of Polo kinase": Table S3

### Sheet: Sheet1
	Oligoname	sequence
Plo1 deletion	903-plo1-5UTR-Fw	ATAGAACGCGGCCGCGAGAAAGAAAGAACAGTTGAGC
	904-plo1-5UTR-Rv	TAAACGTGAGTCGACGCCATTTGGTATTTGTTTCTAAC
	905-plo1-3UTR-Fw	TGGTCGCTATACTGCCGTTAATCTATACTTGGGCGTTA
	906-plo1-3UTR-Rv	CGAGCTCGTTTAAACGCTATTAACATAGCATAGCGTAGG
Plo1 deletion confirmation	921-plo1urakan-soto-Fw	GATACACAGAGACGAGTTTGG
	922-plo1urakan-soto-Rv	CTACGCAAAGCTTCATATTCG
Ght5 deletion	3483-ght5-5UTR-fw	CAAGGTATGGGCAAGATG
	3484-ght5-5UTR-rv	TAACCCGGGGATCCGGCTTTCAATGACAAGACAAAAG
	3485-ght5-3UTR-fw	TGGTCGCTATACTGCTTGTCGTGGTTCGTTGATTC
	3486-ght5-3UTR-rv	ATTCCGTTCCTCTAATCACC
Ght5 deletion confirmation	3487-ght5-soto-fw	CCCTACTTCATACACTTAACC
	3488-ght5-soto-rv	CACAAGCTGCAATAACATATC
Git1 deletion	4521-git1-5UTR-fw	TAAATGATCAGCGCCATTTTC
	4522-git1-5UTR-rv	TAACCCGGGGATCCGCGATTTGCTGAGTAGAGAGTG
	4523-git1-3UTR-fw	TGGTCGCTATACTGCACTACGGTAATGATGGAGAC
	4524-git1-3UTR-rv	ACATATGGCCCACGTATATC
Git1 deletion confirmation	4480-git1-soto2-fw	TGCAGTTTAGGCAAGGTATG
	4481-git1-soto2-rv	CAAGCACAAAGAAGTCAAC
Pka1 deletion	2058-pka1-5UTR-fw	ATAGAACGCGGCCGCGAATAGCTCGTTTCTCGAAAG
	2059-pka1-5UTR-rv	taacccggggatccGATTCACTAATCGTTCGTCAAAC
	2060-pka1-3UTR-fw	TGGTCGCTATACTGCCATTGTACTATTGCCTTAAAGC
	2061-pka1-3UTR-rv	CGAGCTCGTTTAAACGTTAACTGTTTGGCACAAATTTC
Pka1 deletion confirmation	2062-pka1-soto-fw	CAAAACACAAATTGAAGCTTGC
	2063-pka1-soto-rv	GTCTTTTTATCTATCGCCGATG
Hhp1 deletion	7702-hhp1-5UTR-fw	ATTCTATTCGCTCAGTCGTC
	7704-hhp1-5UTR-rv	TAACCCGGGGATCCGAACGCTTTTAAGGCTAAAGG
	7613-hhp1-3UTR-fw	TGGTCGCTATACTGCCTTCTCATCTGGAGTCTTCC
	7614-hhp1-3UTR-rv	GCTTCAATAAAACAGTCAAGC
Hhp1 deletion confirmation	7703-hhp1-soto-fw	TCCCCTTTCTTTTATCCTGC
	7592-hhp1-soto-rv	ACATCGAAAGACACTTCATG
Bub1 deletion	7667-bub1-5UTR-fw	ATCGCAAAATTCAGGAAGTG
	7668-bub1-5UTR-rv	TAACCCGGGGATCCGCATAGTGATACGCACATTGA
	7669-bub1-3UTR-fw	TGGTCGCTATACTGCCCTAGAGGGAAGTTTCCATC
	7670-bub1-3UTR-rv	ATGAAGGGTTCTGCTATCAC
Bub1 deletion confirmation	7666-bub1-soto-fw	CTTTTTCAACACTTTCCTGG
	7671-bub1-soto-rv	TGTTATTGTCAACCCCAAGG
Cdc31 deletion	7554-cdc31-5UTR-fw	GTGAAGCCTTGCTATTCATG
	7555-cdc31-5UTR-rv	TAACCCGGGGATCCGTGTGGTGGTAAACAGAACG
	7556-cdc31-3UTR-fw	TGGTCGCTATACTGCGATGGATGAAGCATAATGGAG
	7557-cdc31-3UTR-rv	GTATGACTGCCCAACTAGAAG
Cdc31 deletion confirmation	7553-cdc31-soto-fw	GTTTCGGGTGATAGCATTTG
	7558-cdc31-soto-rv	AGAGAAAGGAGGGACAAATAC
Hhp2 deletion	7779-hhp2-5UTR-fw	TTGAAGTGATTCTCTTTGAGG
	7780-hhp2-5UTR-rv	TAACCCGGGGATCCGAATTCACAGAGATGACTGTGG
	7781-hhp2-3UTR-fw	TGGTCGCTATACTGCAATTCCAAACCATCTGTTGAC
	7782-hhp2-3UTR-rv	TGTAAAACTTGATGATCCAGC
Hhp2 deletion confirmation	7778-hhp2-soto-fw	CTCTAGAACTGAGGCTTTTAC
	7783-hhp2-soto-rv	GGTTAAAATACCACAGAAAGC
Alp6-GFP	4512-alp6-SEQ-fw	CAGACACAATTTGACTGCTTC
	7514-alp6-gfp-infusion-rv	TAACCCGGGGATCCGTTGACTGGTAACATCCTTATCA
	7515-alp6-gfp-infusion-fw	TGGTCGCTATACTGCATGAGGTTCATGCATGATTAT
	3512-alp6-B-soto-rv	AGCAAATGACAGCTTCAATC
Alp6-GFP confirmation	4539-alp6-amplify-fw	AAACTTCGCACGTTATGG
	1452-alp6-soto-rv	AATACTCCGAGTTGACAAATC
Cdc7-GFP	3207-cdc7-GFP-natR-fw	CCATCAATGAGCACAAATCCCCCATTTCGAAACCGCATATGCCTCCACCTAGATGGCAACCAAAGCAGCCATTAACGCAGCGGATCCCCGGGTTAATTAA
	3208-cdc7-GFP-natR-rv	TATTAATCATTAAGCCATAAATACAGAAATATCATAAACAAGTAATATAGTCGTGCACTGGGAAATGCGTTTAATAGTGTCAGTATAGCGACCAGCATTC
Cdc7-GFP confirmation	3209-cdc7-soto-fw	TTAACTCATAAGGGGACCAAG
	3210-cdc7-soto-rv	ATAGTCTTCATTGCGGTACTC
Hhp1-GFP	7590-hhp1-ORF#1	TGGAGAGAAAAAGCGAGTG
	7615-hhp1-GFP-A-rv	TAACCCGGGGATCCGATTAGGTCTGTTGATATATTGAG
	7592-hhp1-soto-rv	ACATCGAAAGACACTTCATG
	7613-hhp1-3UTR-fw	TGGTCGCTATACTGCCTTCTCATCTGGAGTCTTCC
Hhp1-GFP confirmation	7589-hhp1-soto-fw	ACTTGCTCTACTTTTTCGAAC
	7592-hhp1-soto-rv	ACATCGAAAGACACTTCATG
Hhp1 (RT-PCR)	7784-hhp1_RT_PCR_fw1	GACAAACCTGATTACGCCTACCTT
	7785-hhp1_RT_PCR_Rv1	GTTGTTGGTCTTGTTGAGTCTTTCTC
Act1 (RT-PCR)	7788-act1_RT_PCR_fw	CTTTCTACAACGAGCTTCGTGTTG
	7789-act1_RT_PCR_rv	GAGTCATCTTCTCACGGTTGGAT
